# MAT2A inhibition in AML unveils therapeutic potential of combining DNA demethylating agents with UPR targeting

**DOI:** 10.1101/2023.06.05.543499

**Authors:** Keti Zeka, Alice V. Taylor, Ralph Samarista, Denise Ragusa, Chun-Wai Suen, Oliwia W. Cyran, Ana Filipa Domingues, Eshwar Meduri, Brian JP Huntly, Dorian Forte, Antonio Curti, Cristina Pina

**Author notes:** These authors contributed equally to this work (Keti Zeka, Alice V. Taylor, Ralph Samarista).

## Abstract

Acute Myeloid Leukaemia (AML) is a heterogeneous disease of dismal prognosis, with vulnerabilities in epigenetic and metabolic regulation. DNA demethylating agents, e.g. azacytidine (AZA), are used as first-line therapy in AML patients unable to tolerate intensive chemotherapy regimens, often in combination with BCL-2 inhibitor venetoclax. However, the impact on survival is limited, indicating the need for alternative therapeutic strategies. Methyl-group usage for epigenetic modifications depends on methionine availability and MAT2A-driven conversion to S-adenosyl-methionine. Methyl-group production is a vulnerability in multiple tumours, including AML, and has been variably linked to impairment of different histone methyl-modifications. In contrast, we herein align MAT2A effects in AML with DNA methylation and proteostasis. We show that MAT2A inhibition can be mimicked by combining AZA with unfolded protein response (UPR) activation through targeting of valosin-containing protein (VCP)/P97. Combined AZA and P97 inhibition exceeded AZA-driven restriction of human AML cell expansion, and specifically impaired colony-formation and maintenance of CD34+ patient blasts, suggesting targeting of AML stem/progenitor-like cells. Overall, our data support combined targeting of DNA methylation and the UPR as a promising therapeutic strategy in AML.
