## Supplementary Table 1 for "MAT2A inhibition in AML unveils therapeutic potential of combining DNA demethylating agents with UPR targeting"

### Sheet: Sheet1
AML no.	Age	Secondary AML	WHO Classification	Karyotype	FLT3	NPM1	IDH1	IDH2	WT1	ELN	BM blasts	WBC	Therapy	Response	Alive
AML 1	nd	nd	AML	8									not treated
AML 2	nd	nd	AML	47,XX,+X[20] OR 47,XXXc[20]	wt	wt					65% blasts od total, rest are erythroid
AML 3	71	no	AML, nos;monocitic	47XX, +13	wt	wt	wt	r172k	1114.32	IR	80-90	37000	5-aza+enasidenib	SD	0
AML 3	51	no	AML	nv	wt	nv	nv	nv	5671	nv	100	165000	not treated	NA	1
AML 4	79	no	AML	nv	nv	nv	nv	nv	nv	nv	90-95	145000	not treated	NA	1
AML 5	42	no	Mixed phenotype AL	t(6;14, BCL11B rearrangment, t(11;12)	mut	wt	wt	wt	2756.17	IR	90-95	62400	FLAI5	CR	0
AML 6	31	no	NPM+	normal	ITD	mut	wt	wt	4482.27	IR	90-95	46000	FLAI5	CR	0
AML 7	Nd	Nd	Nd	nd	Nd	nd
AML 8	Nd	Nd	Nd	Nd	Nd	Nd
AML 9	Nd	Nd	Nd	Nd	Nd	Nd
AML 10	Nd	Nd	Nd	Nd	Nd	Nd
AML 11	Nd	nd	nd	Nd	nd	Nd
AML 12	90	nd	AML	Nd	nd							11800			0
AML 13	73	nd	AML	Nd	nd							33000	Decitabine	SD	1
(nd – not defined; CR – complete response; NA – not applicable; SD – stable disease)
